# Annual life-history strategy hitchhikes low-light adaptation in a clonal seagrass

**DOI:** 10.64898/2026.06.29.735426

**Authors:** Xiaomei Zhang, Fei Zhang, Zhaxi Suonan, Yu Zhang, Yu-Long Li, Xiaoyu Li, Seung Hyeon Kim, Yi Zhou, Kun-Seop Lee, Lei Yu

## Abstract

While life-history strategies are typically fixed within species, evolutionary transitions between perenniality and annuality can occur. In clonal seagrasses, annual and perennial plants often coexist in the same population, providing a unique model for studying the genetic basis of this transition. Two seagrass *Zostera marina* populations in South Korea display a striking dichotomy: shallow-water sub-populations follow a typical perennial strategy, whereas their deep-water counterparts are annual. Here we show that this shift from perenniality to annuality, potentially caused by the *SAPK7* gene, is genetically coupled with the *CAO* gene, which is under strong positive selection for low-light adaptation. The up-regulation of the *SAPK7* gene triggers early flowering in seedlings, before the formation of any lateral shoots via asexual reproduction. In this special case where the genet contains only one ramet, the post-reproductive death of the ramet is equivalent to the death of the whole genet, which explains the annual phenotype. Our findings reveal a mechanistic example where annuality overcomes perenniality by hitchhiking on a positively selected gene. Given that the ancestral state of plants is perennial, this coupling of annuality with beneficial alleles may represent one of the pathways for the repeated evolution of annual life histories across flowering plants.

---

Plants exhibit a diverse array of life-history strategies^1^. Annual plants complete their life cycle within a single year, with most shoot apical meristems (SAMs) transitioning to floral meristems during the reproductive season, after which the entire plant undergoes senescence and dies before the next growing season. In contrast, biennials and perennials persist for more than one year. This becomes more complex in clonal plants, where a single genetic individual (genet) may consist of numerous physiologically distinct ramets produced via vegetative propagation^2^. In clonal trees, each ramet retains a complete architectural structure, with SAMs organized hierarchically^3,4^. Seagrasses offer a simplified system in which each ramet, or shoot, contains only a single SAM^5^.

Following seed germination, rhizome branching generates new SAMs that develop into independent shoots. During flowering, these SAMs differentiate into floral meristems, leading to shoot death. Theoretically, a genet is perennial as long as at least one ramet remains vegetative. In this study, we introduce a definition of genetic annuals specific to seagrasses: genets in which all ramets flower within the first year following seed germination.

Although life-history strategies are typically fixed at the species level^1^, seagrasses present a notable exception. Some seagrass genets have persisted for centuries or even millennia^6–9^, clearly falling within the perennial category. Conversely, certain seagrass meadows vanish entirely after flowering^10–12^, suggesting an annual strategy. Identifying genetic annuals, however, is technically challenging, as ramet death can result from environmental stress rather than from the vegetative-to-floral transition of SAMs. To investigate the genetic underpinnings of perenniality–annuality transitions in seagrasses, we focus on two populations of the seagrass *Zostera marina* in South Korea (Supplementary Table 1). In each population, deep-water sub-populations completely disappear shortly after flowering, with nearly all flowering individuals consisting of only one single shoot, which meets our definition of genetic annuals. In contrast, adjacent shallow-water sub-populations are perennial.

Chromosomal inversions have been increasingly recognized as key drivers linking suites of phenotypic traits^13–15^. In inversion heterozygotes, recombination is strongly suppressed within the inverted region during meiosis, allowing the entire block of genes to behave as a single “supergene”^16,17^. Such inversions can facilitate local adaptation in the face of gene flow by maintaining favorable combinations of alleles, i.e., adaptive haplotypes, as inherited units. Moreover, because large inversions can lock together multiple genes, they may couple phenotypes that appear otherwise unrelated. In the two Korean *Z. marina* populations, the annual life-history strategy appeared to be tightly linked with adaptation to low-light conditions^10,11^. Here, we tested whether this linkage was mediated by chromosomal inversion.
