## Supplementary material for "Annual life-history strategy hitchhikes low-light adaptation in a clonal seagrass": Supplementary Data 1-3.xls

### Sheet: Supplementary Data 1
Supplementary Data 1: Overview on samples and sequencing data.
Sample	Population	Coordinate	Sequencing type	Collection date	Read01	Read01_bases	Read02	Read02_bases	Total_bases	Coverage (x)
GZK01	GB	35.73 N 119.95 E	Whole-genome resequencing	2023-07-21	GZK01_bbduk_1.fq.gz	5145116278	GZK01_bbduk_2.fq.gz	5124919465	10270035743	39.4255
GZK02	GB	35.73 N 119.95 E	Whole-genome resequencing	2023-07-21	GZK02_bbduk_1.fq.gz	5819515889	GZK02_bbduk_2.fq.gz	5800255692	11619771581	44.607
GZK03	GB	35.73 N 119.95 E	Whole-genome resequencing	2023-07-21	GZK03_bbduk_1.fq.gz	6172311563	GZK03_bbduk_2.fq.gz	6106859702	12279171265	47.1384
GZK04	GB	35.73 N 119.95 E	Whole-genome resequencing	2023-07-21	GZK04_bbduk_1.fq.gz	5776580894	GZK04_bbduk_2.fq.gz	5721155301	11497736195	44.1385
GZK05	GB	35.73 N 119.95 E	Whole-genome resequencing	2023-07-21	GZK05_bbduk_1.fq.gz	5419042029	GZK05_bbduk_2.fq.gz	5383250782	10802292811	41.4688
GZK06	GB	35.73 N 119.95 E	Whole-genome resequencing	2023-07-21	GZK06_bbduk_1.fq.gz	5755163657	GZK06_bbduk_2.fq.gz	5707733522	11462897179	44.0048
GZK07	GB	35.73 N 119.95 E	Whole-genome resequencing	2023-07-21	GZK07_bbduk_1.fq.gz	5635842291	GZK07_bbduk_2.fq.gz	5574228663	11210070954	43.0342
GZK08	GB	35.73 N 119.95 E	Whole-genome resequencing	2023-07-21	GZK08_bbduk_1.fq.gz	5328124677	GZK08_bbduk_2.fq.gz	5240329227	10568453904	40.5711
GZK09	GB	35.73 N 119.95 E	Whole-genome resequencing	2023-07-21	GZK09_bbduk_1.fq.gz	5489096632	GZK09_bbduk_2.fq.gz	5414311601	10903408233	41.857
GZK10	GB	35.73 N 119.95 E	Whole-genome resequencing	2023-07-21	GZK10_bbduk_1.fq.gz	5554936687	GZK10_bbduk_2.fq.gz	5516028576	11070965263	42.5002
GZK11	GB	35.73 N 119.95 E	Whole-genome resequencing	2023-07-21	GZK11_bbduk_1.fq.gz	5536189371	GZK11_bbduk_2.fq.gz	5455586493	10991775864	42.1962
GZK12	GB	35.73 N 119.95 E	Whole-genome resequencing	2023-07-21	GZK12_bbduk_1.fq.gz	5504384923	GZK12_bbduk_2.fq.gz	5439045746	10943430669	42.0106
GZK13	GB	35.73 N 119.95 E	Whole-genome resequencing	2023-07-21	GZK13_bbduk_1.fq.gz	6030375323	GZK13_bbduk_2.fq.gz	5934349815	11964725138	45.9312
GZK14	GB	35.73 N 119.95 E	Whole-genome resequencing	2023-07-21	GZK14_bbduk_1.fq.gz	5439669298	GZK14_bbduk_2.fq.gz	5388512461	10828181759	41.5682
GZK15	GB	35.73 N 119.95 E	Whole-genome resequencing	2023-07-21	GZK15_bbduk_1.fq.gz	5228916509	GZK15_bbduk_2.fq.gz	5138064918	10366981427	39.7977
GZK16	GB	35.73 N 119.95 E	Whole-genome resequencing	2023-07-21	GZK16_bbduk_1.fq.gz	5675717533	GZK16_bbduk_2.fq.gz	5601688169	11277405702	43.2927
GZK17	GB	35.73 N 119.95 E	Whole-genome resequencing	2023-07-21	GZK17_bbduk_1.fq.gz	5416983310	GZK17_bbduk_2.fq.gz	5347316759	10764300069	41.3229
GZK18	GB	35.73 N 119.95 E	Whole-genome resequencing	2023-07-21	GZK18_bbduk_1.fq.gz	5322411457	GZK18_bbduk_2.fq.gz	5278023789	10600435246	40.6939
GZK19	GB	35.73 N 119.95 E	Whole-genome resequencing	2023-07-21	GZK19_bbduk_1.fq.gz	5645085730	GZK19_bbduk_2.fq.gz	5607737457	11252823187	43.1983
GZK20	GB	35.73 N 119.95 E	Whole-genome resequencing	2023-07-21	GZK20_bbduk_1.fq.gz	5615584684	GZK20_bbduk_2.fq.gz	5589995273	11205579957	43.017
KSAF10	KB.D	34.93 N 128.13 E	Whole-genome resequencing	2024-05-02	KSAF10_bbduk_1.fq.gz	5071041291	KSAF10_bbduk_2.fq.gz	5061334082	10132375373	38.8971
KSAF11	KB.D	34.93 N 128.13 E	Whole-genome resequencing	2024-05-02	KSAF11_bbduk_1.fq.gz	5980127808	KSAF11_bbduk_2.fq.gz	5952126932	11932254740	45.8066
KSAF12	KB.D	34.93 N 128.13 E	Whole-genome resequencing	2024-05-02	KSAF12_bbduk_1.fq.gz	5538489637	KSAF12_bbduk_2.fq.gz	5527076210	11065565847	42.4795
KSAF13	KB.D	34.93 N 128.13 E	Whole-genome resequencing	2024-05-02	KSAF13_bbduk_1.fq.gz	6085777759	KSAF13_bbduk_2.fq.gz	6067094452	12152872211	46.6535
KSAF14	KB.D	34.93 N 128.13 E	Whole-genome resequencing	2024-05-02	KSAF14_bbduk_1.fq.gz	6263798825	KSAF14_bbduk_2.fq.gz	6239567363	12503366188	47.999
KSAF15	KB.D	34.93 N 128.13 E	Whole-genome resequencing	2024-05-02	KSAF15_bbduk_1.fq.gz	6518721738	KSAF15_bbduk_2.fq.gz	6481320015	13000041753	49.9057
KSAF16	KB.D	34.93 N 128.13 E	Whole-genome resequencing	2024-05-02	KSAF16_bbduk_1.fq.gz	5682923650	KSAF16_bbduk_2.fq.gz	5672200420	11355124070	43.591
KSAF17	KB.D	34.93 N 128.13 E	Whole-genome resequencing	2024-05-02	KSAF17_bbduk_1.fq.gz	6547361412	KSAF17_bbduk_2.fq.gz	6526031897	13073393309	50.1873
KSAF18	KB.D	34.93 N 128.13 E	Whole-genome resequencing	2024-05-02	KSAF18_bbduk_1.fq.gz	5076133920	KSAF18_bbduk_2.fq.gz	5067330863	10143464783	38.9396
KSAF19	KB.D	34.93 N 128.13 E	Whole-genome resequencing	2024-05-02	KSAF19_bbduk_1.fq.gz	6304728647	KSAF19_bbduk_2.fq.gz	6276078351	12580806998	48.2963
KSAF1	KB.D	34.93 N 128.13 E	Whole-genome resequencing	2024-05-02	KSAF1_bbduk_1.fq.gz	6107669896	KSAF1_bbduk_2.fq.gz	6078124694	12185794590	46.7799
KSAF20	KB.D	34.93 N 128.13 E	Whole-genome resequencing	2024-05-02	KSAF20_bbduk_1.fq.gz	5594539554	KSAF20_bbduk_2.fq.gz	5578246262	11172785816	42.8911
KSAF21	KB.D	34.93 N 128.13 E	Whole-genome resequencing	2024-05-02	KSAF21_bbduk_1.fq.gz	8121595162	KSAF21_bbduk_2.fq.gz	8094383844	16215979006	62.2513
KSAF22	KB.D	34.93 N 128.13 E	Whole-genome resequencing	2024-05-02	KSAF22_bbduk_1.fq.gz	8265344724	KSAF22_bbduk_2.fq.gz	8235538483	16500883207	63.345
KSAF23	KB.D	34.93 N 128.13 E	Whole-genome resequencing	2024-05-02	KSAF23_bbduk_1.fq.gz	7392752740	KSAF23_bbduk_2.fq.gz	7365512593	14758265333	56.6553
KSAF2	KB.D	34.93 N 128.13 E	Whole-genome resequencing	2024-05-02	KSAF2_bbduk_1.fq.gz	5348409192	KSAF2_bbduk_2.fq.gz	5335952340	10684361532	41.0161
KSAF3	KB.D	34.93 N 128.13 E	Whole-genome resequencing	2024-05-02	KSAF3_bbduk_1.fq.gz	6063672565	KSAF3_bbduk_2.fq.gz	6037692557	12101365122	46.4558
KSAF4	KB.D	34.93 N 128.13 E	Whole-genome resequencing	2024-05-02	KSAF4_bbduk_1.fq.gz	5368671277	KSAF4_bbduk_2.fq.gz	5357885614	10726556891	41.178
KSAF5	KB.D	34.93 N 128.13 E	Whole-genome resequencing	2024-05-02	KSAF5_bbduk_1.fq.gz	6488815411	KSAF5_bbduk_2.fq.gz	6462737383	12951552794	49.7196
KSAF6	KB.D	34.93 N 128.13 E	Whole-genome resequencing	2024-05-02	KSAF6_bbduk_1.fq.gz	5669004764	KSAF6_bbduk_2.fq.gz	5644675553	11313680317	43.4319
KSAF7	KB.D	34.93 N 128.13 E	Whole-genome resequencing	2024-05-02	KSAF7_bbduk_1.fq.gz	5592624535	KSAF7_bbduk_2.fq.gz	5562386665	11155011200	42.8228
KSAF8	KB.D	34.93 N 128.13 E	Whole-genome resequencing	2024-05-02	KSAF8_bbduk_1.fq.gz	5104921111	KSAF8_bbduk_2.fq.gz	5097946063	10202867174	39.1677
KSAF9	KB.D	34.93 N 128.13 E	Whole-genome resequencing	2024-05-02	KSAF9_bbduk_1.fq.gz	6194234609	KSAF9_bbduk_2.fq.gz	6162632388	12356866997	47.4366
KSPV10	KB.S	34.93 N 128.13 E	Whole-genome resequencing	2024-05-02	KSPV10_bbduk_1.fq.gz	5032486656	KSPV10_bbduk_2.fq.gz	5011606460	10044093116	38.5581
KSPV11	KB.S	34.93 N 128.13 E	Whole-genome resequencing	2024-05-02	KSPV11_bbduk_1.fq.gz	4994526606	KSPV11_bbduk_2.fq.gz	4966296251	9960822857	38.2385
KSPV12	KB.S	34.93 N 128.13 E	Whole-genome resequencing	2024-05-02	KSPV12_bbduk_1.fq.gz	5805527191	KSPV12_bbduk_2.fq.gz	5795160457	11600687648	44.5337
KSPV13	KB.S	34.93 N 128.13 E	Whole-genome resequencing	2024-05-02	KSPV13_bbduk_1.fq.gz	5485734545	KSPV13_bbduk_2.fq.gz	5454013239	10939747784	41.9965
KSPV14	KB.S	34.93 N 128.13 E	Whole-genome resequencing	2024-05-02	KSPV14_bbduk_1.fq.gz	5081193066	KSPV14_bbduk_2.fq.gz	5077527662	10158720728	38.9982
KSPV15	KB.S	34.93 N 128.13 E	Whole-genome resequencing	2024-05-02	KSPV15_bbduk_1.fq.gz	5460175889	KSPV15_bbduk_2.fq.gz	5431060844	10891236733	41.8102
KSPV16	KB.S	34.93 N 128.13 E	Whole-genome resequencing	2024-05-02	KSPV16_bbduk_1.fq.gz	5140597851	KSPV16_bbduk_2.fq.gz	5124963971	10265561822	39.4083
KSPV17	KB.S	34.93 N 128.13 E	Whole-genome resequencing	2024-05-02	KSPV17_bbduk_1.fq.gz	5089928975	KSPV17_bbduk_2.fq.gz	5051145928	10141074903	38.9304
KSPV18	KB.S	34.93 N 128.13 E	Whole-genome resequencing	2024-05-02	KSPV18_bbduk_1.fq.gz	4997159854	KSPV18_bbduk_2.fq.gz	4970034975	9967194829	38.2629
KSPV19	KB.S	34.93 N 128.13 E	Whole-genome resequencing	2024-05-02	KSPV19_bbduk_1.fq.gz	4958214670	KSPV19_bbduk_2.fq.gz	4936445277	9894659947	37.9845
KSPV1	KB.S	34.93 N 128.13 E	Whole-genome resequencing	2024-05-02	KSPV1_bbduk_1.fq.gz	6201820073	KSPV1_bbduk_2.fq.gz	6176771434	12378591507	47.52
KSPV20	KB.S	34.93 N 128.13 E	Whole-genome resequencing	2024-05-02	KSPV20_bbduk_1.fq.gz	5366012334	KSPV20_bbduk_2.fq.gz	5357754018	10723766352	41.1673
KSPV2	KB.S	34.93 N 128.13 E	Whole-genome resequencing	2024-05-02	KSPV2_bbduk_1.fq.gz	6363262092	KSPV2_bbduk_2.fq.gz	6335217008	12698479100	48.748
KSPV3	KB.S	34.93 N 128.13 E	Whole-genome resequencing	2024-05-02	KSPV3_bbduk_1.fq.gz	5008643956	KSPV3_bbduk_2.fq.gz	4989573177	9998217133	38.382
KSPV4	KB.S	34.93 N 128.13 E	Whole-genome resequencing	2024-05-02	KSPV4_bbduk_1.fq.gz	5170255424	KSPV4_bbduk_2.fq.gz	5162074112	10332329536	39.6647
KSPV5	KB.S	34.93 N 128.13 E	Whole-genome resequencing	2024-05-02	KSPV5_bbduk_1.fq.gz	5415585315	KSPV5_bbduk_2.fq.gz	5387528398	10803113713	41.4719
KSPV6	KB.S	34.93 N 128.13 E	Whole-genome resequencing	2024-05-02	KSPV6_bbduk_1.fq.gz	5152943672	KSPV6_bbduk_2.fq.gz	5138841248	10291784920	39.509
KSPV7	KB.S	34.93 N 128.13 E	Whole-genome resequencing	2024-05-02	KSPV7_bbduk_1.fq.gz	5049922031	KSPV7_bbduk_2.fq.gz	5021296571	10071218602	38.6623
KSPV8	KB.S	34.93 N 128.13 E	Whole-genome resequencing	2024-05-02	KSPV8_bbduk_1.fq.gz	5369201289	KSPV8_bbduk_2.fq.gz	5357318270	10726519559	41.1779
KSPV9	KB.S	34.93 N 128.13 E	Whole-genome resequencing	2024-05-02	KSPV9_bbduk_1.fq.gz	5065316304	KSPV9_bbduk_2.fq.gz	5031761515	10097077819	38.7615
MJAF10	JB.D	35.12 N 128.55 E	Whole-genome resequencing	2024-05-02	MJAF10_bbduk_1.fq.gz	5144275664	MJAF10_bbduk_2.fq.gz	5131560193	10275835857	39.4478
MJAF11	JB.D	35.12 N 128.55 E	Whole-genome resequencing	2024-05-02	MJAF11_bbduk_1.fq.gz	5741924839	MJAF11_bbduk_2.fq.gz	5705597653	11447522492	43.9458
MJAF12	JB.D	35.12 N 128.55 E	Whole-genome resequencing	2024-05-02	MJAF12_bbduk_1.fq.gz	5147842234	MJAF12_bbduk_2.fq.gz	5148098823	10295941057	39.525
MJAF13	JB.D	35.12 N 128.55 E	Whole-genome resequencing	2024-05-02	MJAF13_bbduk_1.fq.gz	6074082738	MJAF13_bbduk_2.fq.gz	6059782259	12133864997	46.5805
MJAF14	JB.D	35.12 N 128.55 E	Whole-genome resequencing	2024-05-02	MJAF14_bbduk_1.fq.gz	6023161504	MJAF14_bbduk_2.fq.gz	5999975691	12023137195	46.1555
MJAF15	JB.D	35.12 N 128.55 E	Whole-genome resequencing	2024-05-02	MJAF15_bbduk_1.fq.gz	5761204191	MJAF15_bbduk_2.fq.gz	5756091829	11517296020	44.2136
MJAF16	JB.D	35.12 N 128.55 E	Whole-genome resequencing	2024-05-02	MJAF16_bbduk_1.fq.gz	5320092721	MJAF16_bbduk_2.fq.gz	5309797552	10629890273	40.807
MJAF17	JB.D	35.12 N 128.55 E	Whole-genome resequencing	2024-05-02	MJAF17_bbduk_1.fq.gz	5651133176	MJAF17_bbduk_2.fq.gz	5632363140	11283496316	43.3161
MJAF18	JB.D	35.12 N 128.55 E	Whole-genome resequencing	2024-05-02	MJAF18_bbduk_1.fq.gz	5168710164	MJAF18_bbduk_2.fq.gz	5158834477	10327544641	39.6463
MJAF19	JB.D	35.12 N 128.55 E	Whole-genome resequencing	2024-05-02	MJAF19_bbduk_1.fq.gz	6122280403	MJAF19_bbduk_2.fq.gz	6104523413	12226803816	46.9373
MJAF1	JB.D	35.12 N 128.55 E	Whole-genome resequencing	2024-05-02	MJAF1_bbduk_1.fq.gz	6176830280	MJAF1_bbduk_2.fq.gz	6151091833	12327922113	47.3255
MJAF20	JB.D	35.12 N 128.55 E	Whole-genome resequencing	2024-05-02	MJAF20_bbduk_1.fq.gz	5103886109	MJAF20_bbduk_2.fq.gz	5090486703	10194372812	39.1351
MJAF21	JB.D	35.12 N 128.55 E	Whole-genome resequencing	2024-05-02	MJAF21_bbduk_1.fq.gz	8408904420	MJAF21_bbduk_2.fq.gz	8362014473	16770918893	64.3817
MJAF22	JB.D	35.12 N 128.55 E	Whole-genome resequencing	2024-05-02	MJAF22_bbduk_1.fq.gz	7527335335	MJAF22_bbduk_2.fq.gz	7480857691	15008193026	57.6148
MJAF23	JB.D	35.12 N 128.55 E	Whole-genome resequencing	2024-05-02	MJAF23_bbduk_1.fq.gz	8309235701	MJAF23_bbduk_2.fq.gz	8268131589	16577367290	63.6387
MJAF24	JB.D	35.12 N 128.55 E	Whole-genome resequencing	2024-05-02	MJAF24_bbduk_1.fq.gz	9377063671	MJAF24_bbduk_2.fq.gz	9350420759	18727484430	71.8927
MJAF2	JB.D	35.12 N 128.55 E	Whole-genome resequencing	2024-05-02	MJAF2_bbduk_1.fq.gz	5176839448	MJAF2_bbduk_2.fq.gz	5171048334	10347887782	39.7244
MJAF3	JB.D	35.12 N 128.55 E	Whole-genome resequencing	2024-05-02	MJAF3_bbduk_1.fq.gz	6110330769	MJAF3_bbduk_2.fq.gz	6093788881	12204119650	46.8502
MJAF4	JB.D	35.12 N 128.55 E	Whole-genome resequencing	2024-05-02	MJAF4_bbduk_1.fq.gz	5522622070	MJAF4_bbduk_2.fq.gz	5485554142	11008176212	42.2592
MJAF5	JB.D	35.12 N 128.55 E	Whole-genome resequencing	2024-05-02	MJAF5_bbduk_1.fq.gz	5815965940	MJAF5_bbduk_2.fq.gz	5784345748	11600311688	44.5323
MJAF6	JB.D	35.12 N 128.55 E	Whole-genome resequencing	2024-05-02	MJAF6_bbduk_1.fq.gz	6077547672	MJAF6_bbduk_2.fq.gz	6053541270	12131088942	46.5699
MJAF7	JB.D	35.12 N 128.55 E	Whole-genome resequencing	2024-05-02	MJAF7_bbduk_1.fq.gz	5908619466	MJAF7_bbduk_2.fq.gz	5879089126	11787708592	45.2517
MJAF8	JB.D	35.12 N 128.55 E	Whole-genome resequencing	2024-05-02	MJAF8_bbduk_1.fq.gz	6357260982	MJAF8_bbduk_2.fq.gz	6313681828	12670942810	48.6423
MJAF9	JB.D	35.12 N 128.55 E	Whole-genome resequencing	2024-05-02	MJAF9_bbduk_1.fq.gz	5879563913	MJAF9_bbduk_2.fq.gz	5854539843	11734103756	45.0459
MJPV10	JB.S	35.12 N 128.55 E	Whole-genome resequencing	2024-05-02	MJPV10_bbduk_1.fq.gz	6146729369	MJPV10_bbduk_2.fq.gz	6122611494	12269340863	47.1006
MJPV11	JB.S	35.12 N 128.55 E	Whole-genome resequencing	2024-05-02	MJPV11_bbduk_1.fq.gz	5986378366	MJPV11_bbduk_2.fq.gz	5959813430	11946191796	45.8601
MJPV12	JB.S	35.12 N 128.55 E	Whole-genome resequencing	2024-05-02	MJPV12_bbduk_1.fq.gz	5294031327	MJPV12_bbduk_2.fq.gz	5287419342	10581450669	40.621
MJPV13	JB.S	35.12 N 128.55 E	Whole-genome resequencing	2024-05-02	MJPV13_bbduk_1.fq.gz	6027751731	MJPV13_bbduk_2.fq.gz	5998875111	12026626842	46.1689
MJPV14	JB.S	35.12 N 128.55 E	Whole-genome resequencing	2024-05-02	MJPV14_bbduk_1.fq.gz	5225098181	MJPV14_bbduk_2.fq.gz	5216860236	10441958417	40.0855
MJPV15	JB.S	35.12 N 128.55 E	Whole-genome resequencing	2024-05-02	MJPV15_bbduk_1.fq.gz	6368737722	MJPV15_bbduk_2.fq.gz	6342900474	12711638196	48.7986
MJPV17	JB.S	35.12 N 128.55 E	Whole-genome resequencing	2024-05-02	MJPV17_bbduk_1.fq.gz	6316536562	MJPV17_bbduk_2.fq.gz	6297617353	12614153915	48.4243
MJPV18	JB.S	35.12 N 128.55 E	Whole-genome resequencing	2024-05-02	MJPV18_bbduk_1.fq.gz	6363717128	MJPV18_bbduk_2.fq.gz	6337550097	12701267225	48.7587
MJPV19	JB.S	35.12 N 128.55 E	Whole-genome resequencing	2024-05-02	MJPV19_bbduk_1.fq.gz	6027396409	MJPV19_bbduk_2.fq.gz	6003491720	12030888129	46.1852
MJPV1	JB.S	35.12 N 128.55 E	Whole-genome resequencing	2024-05-02	MJPV1_bbduk_1.fq.gz	5952448735	MJPV1_bbduk_2.fq.gz	5933859515	11886308250	45.6302
MJPV20	JB.S	35.12 N 128.55 E	Whole-genome resequencing	2024-05-02	MJPV20_bbduk_1.fq.gz	5175833607	MJPV20_bbduk_2.fq.gz	5170934082	10346767689	39.7201
MJPV2	JB.S	35.12 N 128.55 E	Whole-genome resequencing	2024-05-02	MJPV2_bbduk_1.fq.gz	6153405095	MJPV2_bbduk_2.fq.gz	6126455252	12279860347	47.141
MJPV3	JB.S	35.12 N 128.55 E	Whole-genome resequencing	2024-05-02	MJPV3_bbduk_1.fq.gz	6223791838	MJPV3_bbduk_2.fq.gz	6201745594	12425537432	47.7002
MJPV4	JB.S	35.12 N 128.55 E	Whole-genome resequencing	2024-05-02	MJPV4_bbduk_1.fq.gz	5203725293	MJPV4_bbduk_2.fq.gz	5197845520	10401570813	39.9305
MJPV5	JB.S	35.12 N 128.55 E	Whole-genome resequencing	2024-05-02	MJPV5_bbduk_1.fq.gz	6038218046	MJPV5_bbduk_2.fq.gz	6011037986	12049256032	46.2557
MJPV6	JB.S	35.12 N 128.55 E	Whole-genome resequencing	2024-05-02	MJPV6_bbduk_1.fq.gz	5153412819	MJPV6_bbduk_2.fq.gz	5141976397	10295389216	39.5228
MJPV7	JB.S	35.12 N 128.55 E	Whole-genome resequencing	2024-05-02	MJPV7_bbduk_1.fq.gz	6136774691	MJPV7_bbduk_2.fq.gz	6106427705	12243202396	47.0003
MJPV8	JB.S	35.12 N 128.55 E	Whole-genome resequencing	2024-05-02	MJPV8_bbduk_1.fq.gz	5030291748	MJPV8_bbduk_2.fq.gz	5022351114	10052642862	38.591
MJPV9	JB.S	35.12 N 128.55 E	Whole-genome resequencing	2024-05-02	MJPV9_bbduk_1.fq.gz	5819225908	MJPV9_bbduk_2.fq.gz	5797474485	11616700393	44.5952
QB01	QB	36.06 N 120.32 E	Whole-genome resequencing	2022-11-25	QB01_bbduk_1.fq.gz	12239652835	QB01_bbduk_2.fq.gz	12643783772	24883436607	95.5247
QB02	QB	36.06 N 120.32 E	Whole-genome resequencing	2022-11-25	QB02_bbduk_1.fq.gz	15266835154	QB02_bbduk_2.fq.gz	15286978148	30553813302	117.293
QB03	QB	36.06 N 120.32 E	Whole-genome resequencing	2022-11-25	QB03_bbduk_1.fq.gz	16685895455	QB03_bbduk_2.fq.gz	16650517070	33336412525	127.975
QB04	QB	36.06 N 120.32 E	Whole-genome resequencing	2022-11-25	QB04_bbduk_1.fq.gz	16767178796	QB04_bbduk_2.fq.gz	16674428368	33441607164	128.379
QB05	QB	36.06 N 120.32 E	Whole-genome resequencing	2022-11-25	QB05_bbduk_1.fq.gz	15094423235	QB05_bbduk_2.fq.gz	15003920602	30098343837	115.544
QB06	QB	36.06 N 120.32 E	Whole-genome resequencing	2022-11-25	QB06_bbduk_1.fq.gz	19060000099	QB06_bbduk_2.fq.gz	19076337232	38136337331	146.401
QB07	QB	36.06 N 120.32 E	Whole-genome resequencing	2022-11-25	QB07_bbduk_1.fq.gz	20484723827	QB07_bbduk_2.fq.gz	20430218144	40914941971	157.068
QB08	QB	36.06 N 120.32 E	Whole-genome resequencing	2022-11-25	QB08_bbduk_1.fq.gz	16427170002	QB08_bbduk_2.fq.gz	16472738600	32899908602	126.299
QB09	QB	36.06 N 120.32 E	Whole-genome resequencing	2022-11-25	QB09_bbduk_1.fq.gz	18034191098	QB09_bbduk_2.fq.gz	18754229199	36788420297	141.227
QB10	QB	36.06 N 120.32 E	Whole-genome resequencing	2022-11-25	QB10_bbduk_1.fq.gz	18100720292	QB10_bbduk_2.fq.gz	18783546494	36884266786	141.595
QB11	QB	36.06 N 120.32 E	Whole-genome resequencing	2022-11-25	QB11_bbduk_1.fq.gz	16899847241	QB11_bbduk_2.fq.gz	16965263871	33865111112	130.004
QB12	QB	36.06 N 120.32 E	Whole-genome resequencing	2022-11-25	QB12_bbduk_1.fq.gz	15852266232	QB12_bbduk_2.fq.gz	16424345653	32276611885	123.906
QB13	QB	36.06 N 120.32 E	Whole-genome resequencing	2022-11-25	QB13_bbduk_1.fq.gz	4634022749	QB13_bbduk_2.fq.gz	4666541625	9300564374	35.7038
QB14	QB	36.06 N 120.32 E	Whole-genome resequencing	2022-11-25	QB14_bbduk_1.fq.gz	5162391816	QB14_bbduk_2.fq.gz	5069224122	10231615938	39.278
QB15	QB	36.06 N 120.32 E	Whole-genome resequencing	2022-11-25	QB15_bbduk_1.fq.gz	4572966830	QB15_bbduk_2.fq.gz	4499485006	9072451836	34.8281
QB16	QB	36.06 N 120.32 E	Whole-genome resequencing	2022-11-25	QB16_bbduk_1.fq.gz	5027609663	QB16_bbduk_2.fq.gz	4912607818	9940217481	38.1594
QB17	QB	36.06 N 120.32 E	Whole-genome resequencing	2022-11-25	QB17_bbduk_1.fq.gz	4699017663	QB17_bbduk_2.fq.gz	4598428900	9297446563	35.6919
QB18	QB	36.06 N 120.32 E	Whole-genome resequencing	2022-11-25	QB18_bbduk_1.fq.gz	5128670873	QB18_bbduk_2.fq.gz	5026795271	10155466144	38.9857
QB19	QB	36.06 N 120.32 E	Whole-genome resequencing	2022-11-25	QB19_bbduk_1.fq.gz	4776927126	QB19_bbduk_2.fq.gz	4728655909	9505583035	36.4909
QB20	QB	36.06 N 120.32 E	Whole-genome resequencing	2022-11-25	QB20_bbduk_1.fq.gz	5236055915	QB20_bbduk_2.fq.gz	5132672389	10368728304	39.8044
QDBZm01	QB	36.06 N 120.32 E	Whole-genome resequencing	2025-09-08	QDBZm01_bbduk_1.fq.gz	12056880474	QDBZm01_bbduk_2.fq.gz	11911939891	23968820365	92.0136
QDBZm02	QB	36.06 N 120.32 E	Whole-genome resequencing	2025-09-08	QDBZm02_bbduk_1.fq.gz	11942383539	QDBZm02_bbduk_2.fq.gz	11795377030	23737760569	91.1266
QDBZm03	QB	36.06 N 120.32 E	Whole-genome resequencing	2025-09-08	QDBZm03_bbduk_1.fq.gz	11916813363	QDBZm03_bbduk_2.fq.gz	11681117244	23597930607	90.5898
QDBZm04	QB	36.06 N 120.32 E	Whole-genome resequencing	2025-09-08	QDBZm04_bbduk_1.fq.gz	12117342782	QDBZm04_bbduk_2.fq.gz	11817553569	23934896351	91.8834
QDBZm05	QB	36.06 N 120.32 E	Whole-genome resequencing	2025-09-08	QDBZm05_bbduk_1.fq.gz	11722443608	QDBZm05_bbduk_2.fq.gz	11435021380	23157464988	88.8989
QDBZm06	QB	36.06 N 120.32 E	Whole-genome resequencing	2025-09-08	QDBZm06_bbduk_1.fq.gz	11715339217	QDBZm06_bbduk_2.fq.gz	11466692471	23182031688	88.9932
QDBZm07	QB	36.06 N 120.32 E	Whole-genome resequencing	2025-09-08	QDBZm07_bbduk_1.fq.gz	12335537311	QDBZm07_bbduk_2.fq.gz	12229186338	24564723649	94.3012
QDBZm08	QB	36.06 N 120.32 E	Whole-genome resequencing	2025-09-08	QDBZm08_bbduk_1.fq.gz	11733181457	QDBZm08_bbduk_2.fq.gz	11500156738	23233338195	89.1902
QDBZm09	QB	36.06 N 120.32 E	Whole-genome resequencing	2025-09-08	QDBZm09_bbduk_1.fq.gz	12299912306	QDBZm09_bbduk_2.fq.gz	12167947687	24467859993	93.9294
QDBZm10	QB	36.06 N 120.32 E	Whole-genome resequencing	2025-09-08	QDBZm10_bbduk_1.fq.gz	11653639898	QDBZm10_bbduk_2.fq.gz	11390797112	23044437010	88.465
QDBZm11	QB	36.06 N 120.32 E	Whole-genome resequencing	2025-09-08	QDBZm11_bbduk_1.fq.gz	12138240219	QDBZm11_bbduk_2.fq.gz	12050462384	24188702603	92.8577
QDBZm12	QB	36.06 N 120.32 E	Whole-genome resequencing	2025-09-08	QDBZm12_bbduk_1.fq.gz	14844407650	QDBZm12_bbduk_2.fq.gz	14575973032	29420380682	112.942
QDBZm13	QB	36.06 N 120.32 E	Whole-genome resequencing	2025-09-08	QDBZm13_bbduk_1.fq.gz	12072107409	QDBZm13_bbduk_2.fq.gz	11960048458	24032155867	92.2568
QDBZm14	QB	36.06 N 120.32 E	Whole-genome resequencing	2025-09-08	QDBZm14_bbduk_1.fq.gz	11722050338	QDBZm14_bbduk_2.fq.gz	11573435566	23295485904	89.4288
QDBZm15	QB	36.06 N 120.32 E	Whole-genome resequencing	2025-09-08	QDBZm15_bbduk_1.fq.gz	12027208471	QDBZm15_bbduk_2.fq.gz	11934233432	23961441903	91.9853
QDBZm16	QB	36.06 N 120.32 E	Whole-genome resequencing	2025-09-08	QDBZm16_bbduk_1.fq.gz	12140535766	QDBZm16_bbduk_2.fq.gz	11954648328	24095184094	92.4987
QDBZm17	QB	36.06 N 120.32 E	Whole-genome resequencing	2025-09-08	QDBZm17_bbduk_1.fq.gz	12119822478	QDBZm17_bbduk_2.fq.gz	11835276827	23955099305	91.9609
QDBZm18	QB	36.06 N 120.32 E	Whole-genome resequencing	2025-09-08	QDBZm18_bbduk_1.fq.gz	12025506943	QDBZm18_bbduk_2.fq.gz	11918556543	23944063486	91.9186
QDBZm19	QB	36.06 N 120.32 E	Whole-genome resequencing	2025-09-08	QDBZm19_bbduk_1.fq.gz	12297058329	QDBZm19_bbduk_2.fq.gz	12188039950	24485098279	93.9955
QDBZm20	QB	36.06 N 120.32 E	Whole-genome resequencing	2025-09-08	QDBZm20_bbduk_1.fq.gz	13364898434	QDBZm20_bbduk_2.fq.gz	13254657501	26619555935	102.189
QDBZm21	QB	36.06 N 120.32 E	Whole-genome resequencing	2025-09-08	QDBZm21_bbduk_1.fq.gz	12079722413	QDBZm21_bbduk_2.fq.gz	12003295932	24083018345	92.452
QDBZm22	QB	36.06 N 120.32 E	Whole-genome resequencing	2025-09-08	QDBZm22_bbduk_1.fq.gz	12044918048	QDBZm22_bbduk_2.fq.gz	11940373335	23985291383	92.0768
QDBZm23	QB	36.06 N 120.32 E	Whole-genome resequencing	2025-09-08	QDBZm23_bbduk_1.fq.gz	12663589409	QDBZm23_bbduk_2.fq.gz	12569255347	25232844756	96.8661
QDBZm24	QB	36.06 N 120.32 E	Whole-genome resequencing	2025-09-08	QDBZm24_bbduk_1.fq.gz	11844453640	QDBZm24_bbduk_2.fq.gz	11628417745	23472871385	90.1097
QDBZm25	QB	36.06 N 120.32 E	Whole-genome resequencing	2025-09-08	QDBZm25_bbduk_1.fq.gz	12233703093	QDBZm25_bbduk_2.fq.gz	12162620958	24396324051	93.6548
QDBZm26	QB	36.06 N 120.32 E	Whole-genome resequencing	2025-09-08	QDBZm26_bbduk_1.fq.gz	14125430775	QDBZm26_bbduk_2.fq.gz	14038790022	28164220797	108.119
QDBZm27	QB	36.06 N 120.32 E	Whole-genome resequencing	2025-09-08	QDBZm27_bbduk_1.fq.gz	12028421225	QDBZm27_bbduk_2.fq.gz	11951110834	23979532059	92.0547
QDBZm28	QB	36.06 N 120.32 E	Whole-genome resequencing	2025-09-08	QDBZm28_bbduk_1.fq.gz	12235253787	QDBZm28_bbduk_2.fq.gz	12004836197	24240089984	93.055
QDBZm29	QB	36.06 N 120.32 E	Whole-genome resequencing	2025-09-08	QDBZm29_bbduk_1.fq.gz	12591161154	QDBZm29_bbduk_2.fq.gz	12509550528	25100711682	96.3588
QDBZm30	QB	36.06 N 120.32 E	Whole-genome resequencing	2025-09-08	QDBZm30_bbduk_1.fq.gz	12158242668	QDBZm30_bbduk_2.fq.gz	12084801541	24243044209	93.0663
QDBZm31	QB	36.06 N 120.32 E	Whole-genome resequencing	2025-09-08	QDBZm31_bbduk_1.fq.gz	15024673236	QDBZm31_bbduk_2.fq.gz	14964641263	29989314499	115.126
QDBZm32	QB	36.06 N 120.32 E	Whole-genome resequencing	2025-09-08	QDBZm32_bbduk_1.fq.gz	11821392825	QDBZm32_bbduk_2.fq.gz	11622259592	23443652417	89.9976
QDBZm33	QB	36.06 N 120.32 E	Whole-genome resequencing	2025-09-08	QDBZm33_bbduk_1.fq.gz	11688451492	QDBZm33_bbduk_2.fq.gz	11453333011	23141784503	88.8387
QDBZm34	QB	36.06 N 120.32 E	Whole-genome resequencing	2025-09-08	QDBZm34_bbduk_1.fq.gz	12835054316	QDBZm34_bbduk_2.fq.gz	12693967134	25529021450	98.0031
QDBZm35	QB	36.06 N 120.32 E	Whole-genome resequencing	2025-09-08	QDBZm35_bbduk_1.fq.gz	12871784063	QDBZm35_bbduk_2.fq.gz	12767965046	25639749109	98.4281
QDBZm36	QB	36.06 N 120.32 E	Whole-genome resequencing	2025-09-08	QDBZm36_bbduk_1.fq.gz	12820086209	QDBZm36_bbduk_2.fq.gz	12685438788	25505524997	97.9129
QDBZm37	QB	36.06 N 120.32 E	Whole-genome resequencing	2025-09-08	QDBZm37_bbduk_1.fq.gz	12140828257	QDBZm37_bbduk_2.fq.gz	12044860377	24185688634	92.8461
QDBZm38	QB	36.06 N 120.32 E	Whole-genome resequencing	2025-09-08	QDBZm38_bbduk_1.fq.gz	12658217765	QDBZm38_bbduk_2.fq.gz	12565073448	25223291213	96.8294
QDBZm39	QB	36.06 N 120.32 E	Whole-genome resequencing	2025-09-08	QDBZm39_bbduk_1.fq.gz	13169653870	QDBZm39_bbduk_2.fq.gz	13038614168	26208268038	100.611
QDBZm40	QB	36.06 N 120.32 E	Whole-genome resequencing	2025-09-08	QDBZm40_bbduk_1.fq.gz	12054349985	QDBZm40_bbduk_2.fq.gz	11800530911	23854880896	91.5762
QDBZm41	QB	36.06 N 120.32 E	Whole-genome resequencing	2025-09-08	QDBZm41_bbduk_1.fq.gz	12229907479	QDBZm41_bbduk_2.fq.gz	11961504016	24191411495	92.8681
QDBZm42	QB	36.06 N 120.32 E	Whole-genome resequencing	2025-09-08	QDBZm42_bbduk_1.fq.gz	13037709412	QDBZm42_bbduk_2.fq.gz	12892185056	25929894468	99.542
QDBZm43	QB	36.06 N 120.32 E	Whole-genome resequencing	2025-09-08	QDBZm43_bbduk_1.fq.gz	11810840427	QDBZm43_bbduk_2.fq.gz	11586958792	23397799219	89.8215
QDBZm44	QB	36.06 N 120.32 E	Whole-genome resequencing	2025-09-08	QDBZm44_bbduk_1.fq.gz	12812187855	QDBZm44_bbduk_2.fq.gz	12673136242	25485324097	97.8353
QDBZm45	QB	36.06 N 120.32 E	Whole-genome resequencing	2025-09-08	QDBZm45_bbduk_1.fq.gz	12619944581	QDBZm45_bbduk_2.fq.gz	12518048686	25137993267	96.5019
QDBZm46	QB	36.06 N 120.32 E	Whole-genome resequencing	2025-09-08	QDBZm46_bbduk_1.fq.gz	12535293848	QDBZm46_bbduk_2.fq.gz	12436905096	24972198944	95.8655
QDBZm47	QB	36.06 N 120.32 E	Whole-genome resequencing	2025-09-08	QDBZm47_bbduk_1.fq.gz	12111669313	QDBZm47_bbduk_2.fq.gz	12007666560	24119335873	92.5914
QDBZm48	QB	36.06 N 120.32 E	Whole-genome resequencing	2025-09-08	QDBZm48_bbduk_1.fq.gz	13583783504	QDBZm48_bbduk_2.fq.gz	13306658233	26890441737	103.229
QDBZm49	QB	36.06 N 120.32 E	Whole-genome resequencing	2025-09-08	QDBZm49_bbduk_1.fq.gz	12542764113	QDBZm49_bbduk_2.fq.gz	12405771145	24948535258	95.7746
QDBZm50	QB	36.06 N 120.32 E	Whole-genome resequencing	2025-09-08	QDBZm50_bbduk_1.fq.gz	12831265537	QDBZm50_bbduk_2.fq.gz	12672857808	25504123345	97.9075
QDBZm51	QB	36.06 N 120.32 E	Whole-genome resequencing	2025-09-08	QDBZm51_bbduk_1.fq.gz	12430977852	QDBZm51_bbduk_2.fq.gz	12300978471	24731956323	94.9432
QDBZm52	QB	36.06 N 120.32 E	Whole-genome resequencing	2025-09-08	QDBZm52_bbduk_1.fq.gz	13302040449	QDBZm52_bbduk_2.fq.gz	13156261812	26458302261	101.57
QDBZm53	QB	36.06 N 120.32 E	Whole-genome resequencing	2025-09-08	QDBZm53_bbduk_1.fq.gz	12039190100	QDBZm53_bbduk_2.fq.gz	11954955620	23994145720	92.1108
QDBZm54	QB	36.06 N 120.32 E	Whole-genome resequencing	2025-09-08	QDBZm54_bbduk_1.fq.gz	11872078090	QDBZm54_bbduk_2.fq.gz	11649959552	23522037642	90.2985
QDBZm55	QB	36.06 N 120.32 E	Whole-genome resequencing	2025-09-08	QDBZm55_bbduk_1.fq.gz	12176344355	QDBZm55_bbduk_2.fq.gz	12100697318	24277041673	93.1968
QDBZm56	QB	36.06 N 120.32 E	Whole-genome resequencing	2025-09-08	QDBZm56_bbduk_1.fq.gz	12502117629	QDBZm56_bbduk_2.fq.gz	12385617852	24887735481	95.5412
QDBZm57	QB	36.06 N 120.32 E	Whole-genome resequencing	2025-09-08	QDBZm57_bbduk_1.fq.gz	11913484827	QDBZm57_bbduk_2.fq.gz	11724220467	23637705294	90.7425
QDBZm58	QB	36.06 N 120.32 E	Whole-genome resequencing	2025-09-08	QDBZm58_bbduk_1.fq.gz	12098526769	QDBZm58_bbduk_2.fq.gz	12024886744	24123413513	92.6071
QDBZm59	QB	36.06 N 120.32 E	Whole-genome resequencing	2025-09-08	QDBZm59_bbduk_1.fq.gz	12824952434	QDBZm59_bbduk_2.fq.gz	12729430794	25554383228	98.1004
QDBZm60	QB	36.06 N 120.32 E	Whole-genome resequencing	2025-09-08	QDBZm60_bbduk_1.fq.gz	12487200574	QDBZm60_bbduk_2.fq.gz	12376277377	24863477951	95.4481
QDBZm61	QB	36.06 N 120.32 E	Whole-genome resequencing	2025-09-08	QDBZm61_bbduk_1.fq.gz	13381797871	QDBZm61_bbduk_2.fq.gz	13226554543	26608352414	102.146
QDBZm62	QB	36.06 N 120.32 E	Whole-genome resequencing	2025-09-08	QDBZm62_bbduk_1.fq.gz	12018694933	QDBZm62_bbduk_2.fq.gz	11797441092	23816136025	91.4275
QDBZm63	QB	36.06 N 120.32 E	Whole-genome resequencing	2025-09-08	QDBZm63_bbduk_1.fq.gz	11997243644	QDBZm63_bbduk_2.fq.gz	11917518287	23914761931	91.8061
QDBZm64	QB	36.06 N 120.32 E	Whole-genome resequencing	2025-09-08	QDBZm64_bbduk_1.fq.gz	11982508850	QDBZm64_bbduk_2.fq.gz	11737392282	23719901132	91.058
QDBZm65	QB	36.06 N 120.32 E	Whole-genome resequencing	2025-09-08	QDBZm65_bbduk_1.fq.gz	11755125842	QDBZm65_bbduk_2.fq.gz	11523551442	23278677284	89.3642
QDBZm66	QB	36.06 N 120.32 E	Whole-genome resequencing	2025-09-08	QDBZm66_bbduk_1.fq.gz	12107386564	QDBZm66_bbduk_2.fq.gz	12017419355	24124805919	92.6124
QDBZm67	QB	36.06 N 120.32 E	Whole-genome resequencing	2025-09-08	QDBZm67_bbduk_1.fq.gz	13163357316	QDBZm67_bbduk_2.fq.gz	13082576718	26245934034	100.755
QDBZm68	QB	36.06 N 120.32 E	Whole-genome resequencing	2025-09-08	QDBZm68_bbduk_1.fq.gz	11985497279	QDBZm68_bbduk_2.fq.gz	11878604908	23864102187	91.6116
QDBZm69	QB	36.06 N 120.32 E	Whole-genome resequencing	2025-09-08	QDBZm69_bbduk_1.fq.gz	12073153062	QDBZm69_bbduk_2.fq.gz	11980885380	24054038442	92.3408
QDBZm70	QB	36.06 N 120.32 E	Whole-genome resequencing	2025-09-08	QDBZm70_bbduk_1.fq.gz	12379013233	QDBZm70_bbduk_2.fq.gz	12275900211	24654913444	94.6474
QDBZm71	QB	36.06 N 120.32 E	Whole-genome resequencing	2025-09-08	QDBZm71_bbduk_1.fq.gz	11818291563	QDBZm71_bbduk_2.fq.gz	11718773542	23537065105	90.3562
QDBZm72	QB	36.06 N 120.32 E	Whole-genome resequencing	2025-09-08	QDBZm72_bbduk_1.fq.gz	11852437049	QDBZm72_bbduk_2.fq.gz	11577080097	23429517146	89.9433
QDBZm73	QB	36.06 N 120.32 E	Whole-genome resequencing	2025-09-08	QDBZm73_bbduk_1.fq.gz	11848979928	QDBZm73_bbduk_2.fq.gz	11543064245	23392044173	89.7994
QDBZm74	QB	36.06 N 120.32 E	Whole-genome resequencing	2025-09-08	QDBZm74_bbduk_1.fq.gz	12512729899	QDBZm74_bbduk_2.fq.gz	12290062708	24802792607	95.2151
QDBZm75	QB	36.06 N 120.32 E	Whole-genome resequencing	2025-09-08	QDBZm75_bbduk_1.fq.gz	12587948321	QDBZm75_bbduk_2.fq.gz	12486983416	25074931737	96.2599
QDBZm76	QB	36.06 N 120.32 E	Whole-genome resequencing	2025-09-08	QDBZm76_bbduk_1.fq.gz	12926334473	QDBZm76_bbduk_2.fq.gz	12783276720	25709611193	98.6963
QDBZm77	QB	36.06 N 120.32 E	Whole-genome resequencing	2025-09-08	QDBZm77_bbduk_1.fq.gz	12067198968	QDBZm77_bbduk_2.fq.gz	11950243534	24017442502	92.2003
QDBZm78	QB	36.06 N 120.32 E	Whole-genome resequencing	2025-09-08	QDBZm78_bbduk_1.fq.gz	12085795114	QDBZm78_bbduk_2.fq.gz	11984969329	24070764443	92.405
QDBZm79	QB	36.06 N 120.32 E	Whole-genome resequencing	2025-09-08	QDBZm79_bbduk_1.fq.gz	12185570192	QDBZm79_bbduk_2.fq.gz	12061523528	24247093720	93.0819
QDBZm80	QB	36.06 N 120.32 E	Whole-genome resequencing	2025-09-08	QDBZm80_bbduk_1.fq.gz	12812969181	QDBZm80_bbduk_2.fq.gz	12650685621	25463654802	97.7521
SL01	SL	37.35 N 122.58 E	Whole-genome resequencing	2023-07-11	SL01_bbduk_1.fq.gz	14888056576	SL01_bbduk_2.fq.gz	14824051922	29712108498	114.061
SL02	SL	37.35 N 122.58 E	Whole-genome resequencing	2023-07-11	SL02_bbduk_1.fq.gz	16113562919	SL02_bbduk_2.fq.gz	16474395639	32587958558	125.102
SL03	SL	37.35 N 122.58 E	Whole-genome resequencing	2023-07-11	SL03_bbduk_1.fq.gz	14697476401	SL03_bbduk_2.fq.gz	14606257318	29303733719	112.494
SL04	SL	37.35 N 122.58 E	Whole-genome resequencing	2023-07-11	SL04_bbduk_1.fq.gz	15094336226	SL04_bbduk_2.fq.gz	14948601078	30042937304	115.331
SL05	SL	37.35 N 122.58 E	Whole-genome resequencing	2023-07-11	SL05_bbduk_1.fq.gz	15129194755	SL05_bbduk_2.fq.gz	14989999905	30119194660	115.624
SL06	SL	37.35 N 122.58 E	Whole-genome resequencing	2023-07-11	SL06_bbduk_1.fq.gz	13798638421	SL06_bbduk_2.fq.gz	13736448476	27535086897	105.704
SL07	SL	37.35 N 122.58 E	Whole-genome resequencing	2023-07-11	SL07_bbduk_1.fq.gz	13778478793	SL07_bbduk_2.fq.gz	13769561559	27548040352	105.754
SL08	SL	37.35 N 122.58 E	Whole-genome resequencing	2023-07-11	SL08_bbduk_1.fq.gz	13352087021	SL08_bbduk_2.fq.gz	13312348133	26664435154	102.362
SL09	SL	37.35 N 122.58 E	Whole-genome resequencing	2023-07-11	SL09_bbduk_1.fq.gz	15483759334	SL09_bbduk_2.fq.gz	15395046765	30878806099	118.54
SL10	SL	37.35 N 122.58 E	Whole-genome resequencing	2023-07-11	SL10_bbduk_1.fq.gz	15197531477	SL10_bbduk_2.fq.gz	15189889160	30387420637	116.654
SL11	SL	37.35 N 122.58 E	Whole-genome resequencing	2023-07-11	SL11_bbduk_1.fq.gz	16023238532	SL11_bbduk_2.fq.gz	15883008789	31906247321	122.485
SL12	SL	37.35 N 122.58 E	Whole-genome resequencing	2023-07-11	SL12_bbduk_1.fq.gz	14850215339	SL12_bbduk_2.fq.gz	14687305296	29537520635	113.391
SL13	SL	37.35 N 122.58 E	Whole-genome resequencing	2023-07-11	SL13_bbduk_1.fq.gz	5206342729	SL13_bbduk_2.fq.gz	5115319607	10321662336	39.6237
SL14	SL	37.35 N 122.58 E	Whole-genome resequencing	2023-07-11	SL14_bbduk_1.fq.gz	5299304591	SL14_bbduk_2.fq.gz	5244568477	10543873068	40.4767
SL15	SL	37.35 N 122.58 E	Whole-genome resequencing	2023-07-11	SL15_bbduk_1.fq.gz	5939229744	SL15_bbduk_2.fq.gz	5836490769	11775720513	45.2057
SL16	SL	37.35 N 122.58 E	Whole-genome resequencing	2023-07-11	SL16_bbduk_1.fq.gz	5131271471	SL16_bbduk_2.fq.gz	5081590113	10212861584	39.206
SL17	SL	37.35 N 122.58 E	Whole-genome resequencing	2023-07-11	SL17_bbduk_1.fq.gz	5067368496	SL17_bbduk_2.fq.gz	4968028511	10035397007	38.5248
SL18	SL	37.35 N 122.58 E	Whole-genome resequencing	2023-07-11	SL18_bbduk_1.fq.gz	6242698897	SL18_bbduk_2.fq.gz	6157804452	12400503349	47.6041
SL19	SL	37.35 N 122.58 E	Whole-genome resequencing	2023-07-11	SL19_bbduk_1.fq.gz	5303920356	SL19_bbduk_2.fq.gz	5236524870	10540445226	40.4636
SL20	SL	37.35 N 122.58 E	Whole-genome resequencing	2023-07-11	SL20_bbduk_1.fq.gz	7117799917	SL20_bbduk_2.fq.gz	7039065368	14156865285	54.3466
TS01	TS	39.05 N 118.71 E	Whole-genome resequencing	2022-07-27	TS01_bbduk_1.fq.gz	5960785702	TS01_bbduk_2.fq.gz	5919520604	11880306306	45.6072
TS02	TS	39.05 N 118.71 E	Whole-genome resequencing	2022-07-27	TS02_bbduk_1.fq.gz	6855406044	TS02_bbduk_2.fq.gz	6799232624	13654638668	52.4186
TS03	TS	39.05 N 118.71 E	Whole-genome resequencing	2022-07-27	TS03_bbduk_1.fq.gz	4859215290	TS03_bbduk_2.fq.gz	4775320628	9634535918	36.9859
TS04	TS	39.05 N 118.71 E	Whole-genome resequencing	2022-07-27	TS04_bbduk_1.fq.gz	5240939563	TS04_bbduk_2.fq.gz	5260914170	10501853733	40.3154
TS05	TS	39.05 N 118.71 E	Whole-genome resequencing	2022-07-27	TS05_bbduk_1.fq.gz	5854350720	TS05_bbduk_2.fq.gz	5829743937	11684094657	44.8539
TS06	TS	39.05 N 118.71 E	Whole-genome resequencing	2022-07-27	TS06_bbduk_1.fq.gz	6404764215	TS06_bbduk_2.fq.gz	6346192436	12750956651	48.9495
TS07	TS	39.05 N 118.71 E	Whole-genome resequencing	2022-07-27	TS07_bbduk_1.fq.gz	5094864386	TS07_bbduk_2.fq.gz	5038356004	10133220390	38.9003
TS08	TS	39.05 N 118.71 E	Whole-genome resequencing	2022-07-27	TS08_bbduk_1.fq.gz	5368600694	TS08_bbduk_2.fq.gz	5301886325	10670487019	40.9628
TS09	TS	39.05 N 118.71 E	Whole-genome resequencing	2022-07-27	TS09_bbduk_1.fq.gz	5001168112	TS09_bbduk_2.fq.gz	5093602378	10094770490	38.7527
TS10	TS	39.05 N 118.71 E	Whole-genome resequencing	2022-07-27	TS10_bbduk_1.fq.gz	5374853476	TS10_bbduk_2.fq.gz	5317678159	10692531635	41.0474
TS11	TS	39.05 N 118.71 E	Whole-genome resequencing	2022-07-27	TS11_bbduk_1.fq.gz	5023261062	TS11_bbduk_2.fq.gz	4983774414	10007035476	38.4159
TS12	TS	39.05 N 118.71 E	Whole-genome resequencing	2022-07-27	TS12_bbduk_1.fq.gz	4686087166	TS12_bbduk_2.fq.gz	4649673053	9335760219	35.8389
TS13	TS	39.05 N 118.71 E	Whole-genome resequencing	2022-07-27	TS13_bbduk_1.fq.gz	5555200917	TS13_bbduk_2.fq.gz	5474269014	11029469931	42.3409
TS14	TS	39.05 N 118.71 E	Whole-genome resequencing	2022-07-27	TS14_bbduk_1.fq.gz	4815217613	TS14_bbduk_2.fq.gz	4726582033	9541799646	36.6299
TS15	TS	39.05 N 118.71 E	Whole-genome resequencing	2022-07-27	TS15_bbduk_1.fq.gz	4997479939	TS15_bbduk_2.fq.gz	4981624928	9979104867	38.3087
TS16	TS	39.05 N 118.71 E	Whole-genome resequencing	2022-07-27	TS16_bbduk_1.fq.gz	6123354830	TS16_bbduk_2.fq.gz	6041239339	12164594169	46.6985
TS17	TS	39.05 N 118.71 E	Whole-genome resequencing	2022-07-27	TS17_bbduk_1.fq.gz	5534878083	TS17_bbduk_2.fq.gz	5455311927	10990190010	42.1901
TS18	TS	39.05 N 118.71 E	Whole-genome resequencing	2022-07-27	TS18_bbduk_1.fq.gz	5726965802	TS18_bbduk_2.fq.gz	5634109664	11361075466	43.6139
TS19	TS	39.05 N 118.71 E	Whole-genome resequencing	2022-07-27	TS19_bbduk_1.fq.gz	5132487553	TS19_bbduk_2.fq.gz	5134125694	10266613247	39.4124
TS20	TS	39.05 N 118.71 E	Whole-genome resequencing	2022-07-27	TS20_bbduk_1.fq.gz	4886674241	TS20_bbduk_2.fq.gz	4814633396	9701307637	37.2422
A01	JB	35.12 N 128.55 E	RNA sequencing	2026-03-17	A01_bbduk_1.fq.gz	21079898277	A01_bbduk_2.fq.gz	21028225351	42108123628	161.648
A02	JB	35.12 N 128.55 E	RNA sequencing	2026-03-17	A02_bbduk_1.fq.gz	16727407835	A02_bbduk_2.fq.gz	16653134275	33380542110	128.144
A03	JB	35.12 N 128.55 E	RNA sequencing	2026-03-17	A03_bbduk_1.fq.gz	15580208087	A03_bbduk_2.fq.gz	15563703959	31143912046	119.558
A04	JB	35.12 N 128.55 E	RNA sequencing	2026-03-17	A04_bbduk_1.fq.gz	14873481593	A04_bbduk_2.fq.gz	14834004101	29707485694	114.044
A05	JB	35.12 N 128.55 E	RNA sequencing	2026-03-17	A05_bbduk_1.fq.gz	15892768591	A05_bbduk_2.fq.gz	15777389331	31670157922	121.578
A06	JB	35.12 N 128.55 E	RNA sequencing	2026-03-17	A06_bbduk_1.fq.gz	15597404412	A06_bbduk_2.fq.gz	15523230029	31120634441	119.469
A07	JB	35.12 N 128.55 E	RNA sequencing	2026-03-17	A07_bbduk_1.fq.gz	22084909788	A07_bbduk_2.fq.gz	22028283728	44113193516	169.346
A08	JB	35.12 N 128.55 E	RNA sequencing	2026-03-17	A08_bbduk_1.fq.gz	15985972734	A08_bbduk_2.fq.gz	15960425768	31946398502	122.639
A09	JB	35.12 N 128.55 E	RNA sequencing	2026-03-17	A09_bbduk_1.fq.gz	14230012017	A09_bbduk_2.fq.gz	14169912022	28399924039	109.024
A10	JB	35.12 N 128.55 E	RNA sequencing	2026-03-17	A10_bbduk_1.fq.gz	18788893728	A10_bbduk_2.fq.gz	18748829900	37537723628	144.103
A11	JB	35.12 N 128.55 E	RNA sequencing	2026-03-17	A11_bbduk_1.fq.gz	16032553252	A11_bbduk_2.fq.gz	15988666918	32021220170	122.926
P01	JB	35.12 N 128.55 E	RNA sequencing	2026-03-17	P01_bbduk_1.fq.gz	16343642160	P01_bbduk_2.fq.gz	16302112755	32645754915	125.323
P02	JB	35.12 N 128.55 E	RNA sequencing	2026-03-17	P02_bbduk_1.fq.gz	16795005613	P02_bbduk_2.fq.gz	16714491335	33509496948	128.639
P03	JB	35.12 N 128.55 E	RNA sequencing	2026-03-17	P03_bbduk_1.fq.gz	17126321130	P03_bbduk_2.fq.gz	17071696178	34198017308	131.282
P04	JB	35.12 N 128.55 E	RNA sequencing	2026-03-17	P04_bbduk_1.fq.gz	18265778918	P04_bbduk_2.fq.gz	18233510235	36499289153	140.117
P05	JB	35.12 N 128.55 E	RNA sequencing	2026-03-17	P05_bbduk_1.fq.gz	17269323130	P05_bbduk_2.fq.gz	17197510253	34466833383	132.314
P06	JB	35.12 N 128.55 E	RNA sequencing	2026-03-17	P06_bbduk_1.fq.gz	24387036152	P06_bbduk_2.fq.gz	24283599836	48670635988	186.841
P07	JB	35.12 N 128.55 E	RNA sequencing	2026-03-17	P07_bbduk_1.fq.gz	18337737833	P07_bbduk_2.fq.gz	18276599113	36614336946	140.558
P08	JB	35.12 N 128.55 E	RNA sequencing	2026-03-17	P08_bbduk_1.fq.gz	17566268392	P08_bbduk_2.fq.gz	17495517510	35061785902	134.598
P09	JB	35.12 N 128.55 E	RNA sequencing	2026-03-17	P09_bbduk_1.fq.gz	16648301637	P09_bbduk_2.fq.gz	16610564853	33258866490	127.677
P10	JB	35.12 N 128.55 E	RNA sequencing	2026-03-17	P10_bbduk_1.fq.gz	16317698055	P10_bbduk_2.fq.gz	16238622169	32556320224	124.98

### Sheet: Supplementary Data 2
Supplementary Data 2: Information for the 63 SNPs located in the CAO gene. Genotype counts for the INV.11 samples of China and South Korea are given here.
CHR	POS	REF	ALT	South Korea_n	QB_n	South Korea_homoREF	South Korea_het	South Korea_homoALT	QB_homoREF	QB_het	QB_homoALT
chr05	36418774	G	T	34	22	0	1	33	2	6	14
chr05	36418834	A	T	34	22	0	1	33	2	6	14
chr05	36418839	A	G	34	22	0	1	33	2	6	14
chr05	36418862	T	C	34	22	34	0	0	14	6	2
chr05	36418894	T	C	34	22	0	1	33	2	6	14
chr05	36418929	G	T	34	22	0	1	33	2	6	14
chr05	36418938	A	G	34	22	0	1	33	2	6	14
chr05	36418972	G	T	34	22	33	1	0	14	6	2
chr05	36419048	G	A	34	22	0	1	33	2	6	14
chr05	36419051	A	G	34	22	0	1	33	2	6	14
chr05	36419151	T	C	34	22	0	1	33	2	6	14
chr05	36419163	C	T	34	22	34	0	0	20	2	0
chr05	36419166	G	A	34	22	0	1	33	2	6	14
chr05	36419280	C	A	34	22	30	4	0	22	0	0
chr05	36419291	T	G	34	22	0	1	33	2	6	14
chr05	36419382	T	A	34	22	0	1	33	2	6	14
chr05	36419402	A	C	34	22	0	1	33	2	6	14
chr05	36419411	G	T	34	22	0	1	33	2	6	14
chr05	36419416	G	A	34	22	27	6	1	22	0	0
chr05	36419426	A	G	34	22	0	1	33	2	6	14
chr05	36419476	A	G	34	22	0	1	33	2	6	14
chr05	36419566	A	C	34	22	0	1	33	2	6	14
chr05	36419576	C	T	34	22	32	1	1	2	6	14
chr05	36419586	C	T	34	22	0	1	33	2	6	14
chr05	36419608	C	T	34	22	0	1	33	2	6	14
chr05	36419633	C	G	34	22	0	1	33	2	6	14
chr05	36419694	A	G	34	22	34	0	0	20	2	0
chr05	36419744	T	G	34	22	0	0	34	2	6	14
chr05	36419812	C	T	34	22	0	1	33	2	6	14
chr05	36419819	G	A	34	22	0	1	33	2	6	14
chr05	36419909	G	A	34	22	33	1	0	22	0	0
chr05	36419920	C	T	34	22	33	1	0	22	0	0
chr05	36419950	C	T	34	22	0	1	33	2	6	14
chr05	36419980	A	G	34	22	0	5	29	2	6	14
chr05	36420067	C	T	34	22	32	1	1	2	6	14
chr05	36420184	A	G	34	22	0	0	34	2	6	14
chr05	36420225	A	T	34	22	0	1	33	2	6	14
chr05	36420252	A	T	34	22	0	1	33	2	6	14
chr05	36420266	A	T	34	22	0	1	33	2	6	14
chr05	36420293	A	C	34	22	0	1	33	2	6	14
chr05	36420410	T	A	34	22	0	1	33	2	6	14
chr05	36420411	C	A	34	22	32	1	1	2	6	14
chr05	36420448	T	C	34	22	0	1	33	2	6	14
chr05	36420487	A	T	34	22	22	9	3	2	6	14
chr05	36420524	T	A	34	22	0	1	33	2	6	14
chr05	36420602	A	G	34	22	33	1	0	22	0	0
chr05	36420726	A	T	34	22	0	1	33	2	6	14
chr05	36420827	C	T	34	22	0	1	33	2	6	14
chr05	36420912	A	G	34	22	0	0	34	2	6	14
chr05	36420934	G	A	34	22	28	6	0	22	0	0
chr05	36420944	A	T	34	22	0	1	33	2	6	14
chr05	36420949	G	A	34	22	0	1	33	2	6	14
chr05	36420963	A	G	34	22	33	1	0	22	0	0
chr05	36421016	A	G	34	22	2	8	24	22	0	0
chr05	36421019	A	G	34	22	0	1	33	2	6	14
chr05	36421200	T	C	34	22	0	0	34	2	6	14
chr05	36421232	T	G	34	22	0	1	33	2	6	14
chr05	36421271	G	A	34	22	28	6	0	22	0	0
chr05	36421331	A	G	34	22	28	6	0	22	0	0
chr05	36421616	C	T	34	22	0	0	34	2	6	14
chr05	36421679	T	G	34	22	0	0	34	2	6	14
chr05	36421782	A	G	34	22	0	1	33	2	6	14
chr05	36421805	T	C	34	22	0	1	33	2	6	14

### Sheet: Supplementary Data 3
Supplementary Data 3: Information for the 35 differentially expressed genes (adjusted p < 0.01).
Gene	baseMean	log2FoldChange	lfcSE	stat	pvalue	padj
Zmar_015246	14.5136	-3.85287	0.91983	-4.18867	2.81e-05	0.0013328
Zmar_015272	137733	-1.02384	0.287595	-3.56001	0.00037084	0.00725319
Zmar_015274	36696.8	-1.6816	0.366309	-4.59067	4.42e-06	0.000489699
Zmar_015283	80.6826	2.52682	0.569659	4.43566	9.18e-06	0.00078175
Zmar_015323	1310.42	4.9177	0.860999	5.71162	1.12e-08	3.72e-06
Zmar_015335	2677.67	0.686805	0.163653	4.19672	2.71e-05	0.0013328
Zmar_015385	14133.6	1.21291	0.330751	3.66714	0.000245281	0.00574083
Zmar_015403	3773.62	-1.01107	0.233169	-4.3362	1.45e-05	0.00107114
Zmar_015431	454.952	-4.41166	1.03684	-4.2549	2.09e-05	0.00126435
Zmar_015434	134798	2.66232	0.711157	3.74365	0.000181368	0.0052151
Zmar_015456	1593.74	1.61625	0.384061	4.20833	2.57e-05	0.0013328
Zmar_015492	14998	-0.544351	0.151145	-3.60152	0.000316359	0.00678642
Zmar_019439	1880.53	-0.919959	0.262238	-3.50811	0.0004513	0.0085747
Zmar_015631	2005.94	0.815736	0.205871	3.96237	7.42e-05	0.00274164
Zmar_015697	1814.92	-1.77894	0.478391	-3.71859	0.000200336	0.00532894
Zmar_015702	261.445	-3.70863	0.485863	-7.63308	2.29e-14	1.52e-11
Zmar_015704	67.0075	-1.59558	0.431101	-3.70117	0.000214611	0.00548909
Zmar_015705	68.0236	-1.91051	0.431224	-4.43043	9.4e-06	0.00078175
Zmar_015706	52.8327	-1.52785	0.417228	-3.6619	0.000250352	0.00574083
Zmar_015707	45.7484	-1.23196	0.317201	-3.88386	0.000102809	0.00354717
Zmar_015729	168.539	2.67845	0.626437	4.27569	1.91e-05	0.00126435
Zmar_015731	2716.35	0.956904	0.247041	3.87347	0.000107299	0.00354717
Zmar_015737	1709.95	-1.68013	0.441084	-3.80909	0.00013948	0.00421612
Zmar_015780	369.194	2.21797	0.540593	4.10285	4.08e-05	0.00180919
Zmar_015786	9515.85	-0.473395	0.0970261	-4.87905	1.07e-06	0.000141778
Zmar_015794	21825.3	1.55449	0.42238	3.6803	0.000232956	0.00573762
Zmar_015796	6066.33	0.63481	0.164332	3.86297	0.000112016	0.00354717
Zmar_015834	110.677	3.36102	0.825253	4.07271	4.65e-05	0.00193135
Zmar_015895	5772.84	0.92219	0.246949	3.73433	0.000188214	0.0052151
Zmar_015910	24.1231	4.4689	0.833803	5.35965	8.34e-08	1.85e-05
Zmar_015919	82.4311	1.65951	0.46602	3.56101	0.000369425	0.00725319
Zmar_015927	1759.12	-0.696522	0.191452	-3.6381	0.000274653	0.00608813
Zmar_015928	18.8141	0.739492	0.206612	3.57913	0.000344743	0.0071642
Zmar_015950	1723.92	2.93761	0.596251	4.9268	8.36e-07	0.000138966
Zmar_015954	382.557	-0.439046	0.110367	-3.97804	6.95e-05	0.00271807
